# Thriving in the heat – Lysine acetylation stabilizes the quaternary structure of a Mega-Dalton hyperthermoactive PEP-synthase

**DOI:** 10.1101/2022.08.11.503304

**Authors:** Pascal Albanese, Wenfei Song, Siri van Keulen, Jeroen Koendjbiharie, Fujiet Koh, Barbara Steigenberger, Tomoko Vincent, Albert Konijnenberg, Albert J.R. Heck, Servé W.M. Kengen, Alexandre M.J.J. Bonvin, Friedrich Förster, Richard A. Scheltema

## Abstract

Over time structural adaptations enabled proteins and enzymes to have sufficient stability and flexibility to perform the basic functions of life under various environmental conditions. The catalytic cores of key metabolic enzymes of hyperthermophilic archaea work at a temperature range of 80-120 °C, similar to the conditions wher the earliest life forms may have thrived. Here we characterize a key enzyme of the central carbon metabolism of Pyrococcus furious, through an integrative approach combining structural mass spectrometry, cryo-electron microscopy, mass photometry and molecular modelling with molecular dynamics simulations. From our investigation, we unveil the structural organization of phosphoenolpyruvate synthase (PPSA). Its 24-meric assembly - weighing over 2 MDa - harbors flexible distal domains, whose proper functioning and coordination depends on widespread chemical acetylation of lysine residues. This non-enzymatic post-translational modification, along with other types of lysine modifications, also occurs on most other major protein complexes of P. furiosus. These modifications likely originated in the chemically favorable primordial conditions and gradually became highly specialized and enzyme-driven in more distantly related mesophiles and Eukaryotes.
