## Supplementary Table 2 for "Thriving in the heat – Lysine acetylation stabilizes the quaternary structure of a Mega-Dalton hyperthermoactive PEP-synthase"

### Sheet: Sheet1
Element	µg/mL	Molarity (µmol)	µg/mg of total protein	Notes
Na	5768	n.s.	n.s.	Buffer components
Mg	228	n.s.	n.s.	Buffer components
Cl	7880	n.s.	n.s.	Buffer components
Cr	0.01	n.s.	n.s.
Fe	0.64	11.46	0.752941
Cu	<DL	n.s.	n.s.
Zn	0.35	5.35	0.411765
Y	0.02	n.s.	n.s.
Pb	0.01	n.s.	n.s.

### Sheet: Sheet2
500
500
800
300
