## Supplementary Table 3 for "Thriving in the heat – Lysine acetylation stabilizes the quaternary structure of a Mega-Dalton hyperthermoactive PEP-synthase"

### Sheet: PEP-forming
Incubation time (h)	TCEP (mM)	kcat (s-1)	SD	Numer of replicates
0.17	0	46.7267	2.26863	2	45.5924
					47.861
0.17	5	49.65	0.874341	2	49.2128
					50.0872
0.17	10	24.68	0.98676	2	24.1866
					25.1734
0.17	15	2.42667	0.378014	2	2.23766
					2.61567
19	0	19.6633	3.38172	2	17.9725
					21.3542
19	2.5	24.05	1.44196	2	23.329
					24.771
19	5	17.2833	0.734885	2	16.9159
					17.6508
19	10	5.53333	0.72371	2	5.17148
					5.89519
19	15	-3.95333	0.710508	2	-4.30859
					-3.59808
PEP-forming	0	49.6233	1.0384	2	49.1041
					50.1425
	5	1.88333	0.889975	2	1.43835
					2.32832
	10	1.17	1.12904	2	0.605482
					1.73452
	15	0.88	0.809307	2	0.475347
					1.28465

### Sheet: Pyruvate-forming
Concentration	Incubation time (h)	TCEP (mM)	kcat (s-1)	SD	Numer of replicates
	PYR-forming	0	6.66333	0.309646	4
