## Supplementary Table 4 for "Thriving in the heat – Lysine acetylation stabilizes the quaternary structure of a Mega-Dalton hyperthermoactive PEP-synthase"

### Sheet: Sheet1
Figures	Panels	Identifier	Type of data	Raw file name	MS instrument	LC setup
Figure 1, Supplementary Figure 1	A, B, C	Lysate Fractions	Bottom-up	20210703_EX2_UM1_Alban001_SA_EXT00_PfuP1_1	Exploris 480	Ultimate 300 nano
Figure 1, Supplementary Figure 1	A, B, C	Lysate Fractions	Bottom-up	20210703_EX2_UM1_Alban001_SA_EXT00_PfuP1_2	Exploris 480	Ultimate 300 nano
Figure 1, Supplementary Figure 1	A, B, C	Lysate Fractions	Bottom-up	20210703_EX2_UM1_Alban001_SA_EXT00_PfuP1_3	Exploris 480	Ultimate 300 nano
Figure 1, Supplementary Figure 1	A, B, C	Lysate Fractions	Bottom-up	20210703_EX2_UM1_Alban001_SA_EXT00_PfuP2_1	Exploris 480	Ultimate 300 nano
Figure 1, Supplementary Figure 1	A, B, C	Lysate Fractions	Bottom-up	20210703_EX2_UM1_Alban001_SA_EXT00_PfuP2_2	Exploris 480	Ultimate 300 nano
Figure 1, Supplementary Figure 1	A, B, C	Lysate Fractions	Bottom-up	20210703_EX2_UM1_Alban001_SA_EXT00_PfuP2_3	Exploris 480	Ultimate 300 nano
Figure 1, Supplementary Figure 1	A, B, C	Lysate Fractions	Bottom-up	20210703_EX2_UM1_Alban001_SA_EXT00_PfuP3_1	Exploris 480	Ultimate 300 nano
Figure 1, Supplementary Figure 1	A, B, C	Lysate Fractions	Bottom-up	20210703_EX2_UM1_Alban001_SA_EXT00_PfuP3_2	Exploris 480	Ultimate 300 nano
Figure 1, Supplementary Figure 1	A, B, C	Lysate Fractions	Bottom-up	20210703_EX2_UM1_Alban001_SA_EXT00_PfuP3_3	Exploris 480	Ultimate 300 nano
Figure 1, Supplementary Figure 1	A, B, C	Full lysate	Bottom-up	20210703_EX2_UM1_Alban001_SA_EXT00_PfuS3_1	Exploris 480	Ultimate 300 nano
Figure 1, Supplementary Figure 1	A, B, C	Full lysate	Bottom-up	20210703_EX2_UM1_Alban001_SA_EXT00_PfuS3_2	Exploris 480	Ultimate 300 nano
Figure 1, Supplementary Figure 1	A, B, C	Full lysate	Bottom-up	20210703_EX2_UM1_Alban001_SA_EXT00_PfuS3_3	Exploris 480	Ultimate 300 nano
Figure 1, Supplementary Figure 2	A, B, C	High-MW	Bottom-up	20201130_EX1_UM8_alban001_SA_PFu_sec2	Exploris 480	Ultimate 300 nano
Figure 1, Supplementary Figure 2	A, B, C	High-MW	Bottom-up	20201130_EX1_UM8_alban001_SA_PFu_sec1	Exploris 480	Ultimate 300 nano
Figure 1, Supplementary Figure 2	A, B, C	High-MW	Bottom-up	20201130_EX1_UM8_alban001_SA_PFu_SG3	Exploris 480	Ultimate 300 nano
Figure 1, Supplementary Figure 2	A, B, C	High-MW	Bottom-up	20201130_EX1_UM8_alban001_SA_PFu_SG2	Exploris 480	Ultimate 300 nano
Figure 1, Supplementary Figure 2	A, B, C	High-MW	Bottom-up	20201130_EX1_UM8_alban001_SA_PFu_SG1	Exploris 480	Ultimate 300 nano
Figure 3, Figure 5, Supplementary Figure 12	C,D / E	Sec XL	XL-MS	20201130_EX1_UM8_alban001_SA_Pfu_sec1xl_el_20-28-36	Exploris 480	Ultimate 300 nano
Figure 3,Supplementary Figure 12	C,D	Sec XL	XL-MS	20201130_EX1_UM8_alban001_SA_Pfu_sec2xl_el_20-28-36	Exploris 480	Ultimate 300 nano
Figure 3, Figure 5,Supplementary Figure 12	C,D / E	Sec XL	XL-MS	20190717_F1_Ag5_Steig002_SA_Pyrococcus_E13	Fusion Tribrid	Agilent UHPLC 1290 system
Figure 3, Figure 5,Supplementary Figure 12	C,D / E	Sec XL	XL-MS	20190717_F1_Ag5_Steig002_SA_Pyrococcus_E14	Fusion Tribrid	Agilent UHPLC 1290 system
Figure 3, Figure 5,Supplementary Figure 12	C,D / E	SG XL	XL-MS	20201001_OR15_Ag5_Alban001_SA_PPSA1_phox_EL	Orbitrap QE-HFX	Agilent UHPLC 1290 system
Figure 3, Figure 5,Supplementary Figure 12	C,D / E	SG XL	XL-MS	20201001_OR15_Ag5_Alban001_SA_PPSA2_phox_EL	Orbitrap QE-HFX	Agilent UHPLC 1290 system
Figure 3, Supplementary Figure 12	C,D	SG XL	XL-MS	20200610_F1_Ag6_Alban001_SA_Pfu_SG6_elu	Fusion Tribrid	Agilent UHPLC 1290 system
Figure 3, Figure 5,Supplementary Figure 12	C,D / E	SG XL	XL-MS	20201105_OR15_Ag5_alban001_SA_Pfu_SGnc_S1xl	Orbitrap QE-HFX	Agilent UHPLC 1290 system
Figure 3, Figure 5,Supplementary Figure 12	C,D / E	SG XL	XL-MS	20201130_EX1_UM8_alban001_SA_Pfu_SG1_el_20-28-36	Exploris 480	Ultimate 300 nano
Figure 4, Supplementary Figure 9	A,B	Phospho / Acylation	Bottom-up in-gel	20201113_EX1_UM8_alban001_SA_pfu_sgbands_B11	Exploris 480	Ultimate 300 nano
Figure 4, Supplementary Figure 9	A,B	Phospho / Acylation	Bottom-up in-gel	20201113_EX1_UM8_alban001_SA_pfu_sgbands_B12	Exploris 480	Ultimate 300 nano
Figure 4, Supplementary Figure 9	A,B	Phospho / Acylation	Bottom-up SG	20201113_EX1_UM8_alban001_SA_ppsa_CANEM_500ng	Exploris 480	Ultimate 300 nano
Figure 4, Supplementary Figure 9	A,B	Phospho / Acylation	Bottom-up SG	20201113_EX1_UM8_alban001_SA_ppsa_NEMCA_500ng	Exploris 480	Ultimate 300 nano
Supplementary Figure 11	all	High-MW	Bottom-up	20201130_EX1_UM8_alban001_SA_PFu_sec2	Exploris 480	Ultimate 300 nano
Supplementary Figure 11	all	High-MW	Bottom-up	20201130_EX1_UM8_alban001_SA_PFu_sec1	Exploris 480	Ultimate 300 nano
Supplementary Figure 11	all	High-MW	Bottom-up	20201130_EX1_UM8_alban001_SA_PFu_SG3	Exploris 480	Ultimate 300 nano
Supplementary Figure 11	all	High-MW	Bottom-up	20201130_EX1_UM8_alban001_SA_PFu_SG2	Exploris 480	Ultimate 300 nano
Supplementary Figure 11	all	High-MW	Bottom-up	20201130_EX1_UM8_alban001_SA_PFu_SG1	Exploris 480	Ultimate 300 nano
