## Supplementary Table 5 for "Thriving in the heat – Lysine acetylation stabilizes the quaternary structure of a Mega-Dalton hyperthermoactive PEP-synthase"

### Sheet: Instrument configuration
Parameter	Value
Plasma power	1550 W
Plasma gas flow rate	14.0 L·min-1
Auxiliary gas flow rate	0.8 L·min-1
Nebulizer gas	1.07 L·min-1
Sampling depth	7 mm
Spray chamber	Quartz cyclonic, cooled at 2.7 ˚C
Nebulizer	Borosilicate glass micromist, 400 µL·min-1, pumped at 40 rpm
Pump tubing	0.8 mm i.d.
Torch and injector	Quarz torch with 2.5 mm i.d., quartz injector
Interface	Nickel sampler and nickel skimmer cone
Analysis mode	He KED 3V
Gas flow	100% He, 4.3 mL·min-1
CR bias	-21 V
Q3 bias	-18 V
Scan setting	0.1 sec dwell time, 10 sweeps, 3 main runs
Total analysis time	1 min 30 sec, including uptake and wash out

### Sheet: Reagent
	Analyte	Standard	STD-1	STD-2	STD-3	STD-4
	Na	SPEX	0	2500	5000	10000
	Mg	SPEX	0	2500	5000	10000
	Cl	Sigma Aldrich	0	2500	5000	10000
	Cr	SPEX	0	2.5	5	10
	Fe	SPEX	0	2.5	5	10
	Cu	SPEX	0	2.5	5	10
	Zn	SPEX	0	2.5	5	10
	Y	SPEX	0	2.5	5	10
	Pb	SPEX	0	2.5	5	10
	Rh (internal standard)	SPEX	10	10	10	10

### Sheet: Fully Quant results
	23Na (M-SQ-KED)		24Mg (M-SQ-KED)		35Cl (M-SQ-KED)		52Cr (M-SQ-KED)		56Fe (M-SQ-KED)		57Fe (M-SQ-KED)		63Cu (M-SQ-KED)		66Zn (M-SQ-KED)		89Y (M-SQ-KED)		208Pb (M-SQ-KED)
sample 2	5.76817e+06	ppb	227663	ppb	7879.6	ppm	7.48698	ppb	643.67	ppb	720.949	ppb	<DL	ppb	348.397	ppb	23.4521	ppb	5.77289	ppb

### Sheet: Intensity
	23Na (M-SQ-KED)		24Mg (M-SQ-KED)		32S (M-SQ-KED)		35Cl (M-SQ-KED)		52Cr (M-SQ-KED)		56Fe (M-SQ-KED)		57Fe (M-SQ-KED)		63Cu (M-SQ-KED)		66Zn (M-SQ-KED)		89Y (M-SQ-KED)		208Pb (M-SQ-KED)
sample 2	5.34723e+06	cps	109246	cps	253603	cps	11945.7	cps	328.672	cps	75742.9	cps	1912.81	cps	441.008	cps	1970.16	cps	1167.72	cps	1263.73	cps

### Sheet: LOD
	ppb	ppb	ppm	ppb	ppb	ppb	ppb	ppb	ppb	ppb
	23Na (M-SQ-KED)	24Mg (M-SQ-KED)	35Cl (M-SQ-KED)	52Cr (M-SQ-KED)	56Fe (M-SQ-KED)	57Fe (M-SQ-KED)	63Cu (M-SQ-KED)	66Zn (M-SQ-KED)	89Y (M-SQ-KED)	208Pb (M-SQ-KED)
LOD	1.78249	7.6123	0.516407	0.00628757	0.550228	0.746501	0.00790938	0.0206674	0.00107498	0.000692001

### Sheet: Exported Labbook
Sample List					23Na (M-SQ-KED)		24Mg (M-SQ-KED)		32S (M-SQ-KED)		35Cl (M-SQ-KED)		52Cr (M-SQ-KED)		56Fe (M-SQ-KED)		57Fe (M-SQ-KED)		63Cu (M-SQ-KED)		66Zn (M-SQ-KED)		89Y (M-SQ-KED)		103Rh (M-SQ-KED)		208Pb (M-SQ-KED)
Index	Start Time	Category	Category Priority	Label	Value	Unit	Value	Unit	Value	Unit	Value	Unit	Value	Unit	Value	Unit	Value	Unit	Value	Unit	Value	Unit	Value	Unit	Value	Unit	Value	Unit
1	2020-10-19 11:58:31	Intensity average	1101	blank	15897.7	cps	18805.1	cps	231223	cps	2387.13	cps	238.102	cps	72261.7	cps	1787.03	cps	830.928	cps	190.802	cps	78.9003	cps	800589	cps	308.104	cps
1	2020-10-19 11:58:31	Concentration average	1201	blank	0	ppb	0	ppb			0	ppm	0	ppb	0	ppb	0	ppb	0	ppb	0	ppb	0	ppb	100	%	0	ppb
2	2020-10-19 12:01:51	Intensity average	1101	5ppb	24507.7	cps	18220.3	cps	238133	cps	2225.53	cps	30633.2	cps	116620	cps	2932.01	cps	45142.8	cps	10176.1	cps	146770	cps	775507	cps	332365	cps
2	2020-10-19 12:01:51	Concentration average	1201	5ppb	17.8938	ppb	0.0203169	ppb			N/A		3.46922	ppb	4.48095	ppb	4.62015	ppb	3.51775	ppb	3.50814	ppb	5.68907	ppb	96.867	%	3.5076	ppb
2	2020-10-19 12:01:51	LOD	2002	5ppb	1.78249	ppb	7.6123	ppb			0.516407	ppm	0.00628757	ppb	0.550228	ppb	0.746501	ppb	0.00790938	ppb	0.0206674	ppb	0.00107498	ppb			0.000692001	ppb
2	2020-10-19 12:01:51	BEC	2003	5ppb	30.2507	ppb	81.2489	ppb			3.93565	ppm	0.0263227	ppb	6.73072	ppb	6.66169	ppb	0.0638587	ppb	0.0648789	ppb	0.00296167	ppb	0	%	0.00315214	ppb
3	2020-10-19 12:03:43	Intensity average	1101	10ppb	22035.8	cps	20894.2	cps	235146	cps	2144.18	cps	94027.3	cps	175713	cps	4354.76	cps	135404	cps	30613.5	cps	247611	cps	771050	cps	1.01178e+06	cps
3	2020-10-19 12:03:43	Concentration average	1201	10ppb	13.2906	ppb	12.4898	ppb			N/A		10.7654	ppb	10.2595	ppb	10.1899	ppb	10.7411	ppb	10.7459	ppb	9.65547	ppb	96.3103	%	10.7462	ppb
3	2020-10-19 12:03:43	LOD	2002	10ppb	1.78249	ppb	7.6123	ppb			0.516407	ppm	0.00628757	ppb	0.550228	ppb	0.746501	ppb	0.00790938	ppb	0.0206674	ppb	0.00107498	ppb			0.000692001	ppb
3	2020-10-19 12:03:43	BEC	2003	10ppb	30.2507	ppb	81.2489	ppb			3.93565	ppm	0.0263227	ppb	6.73072	ppb	6.66169	ppb	0.0638587	ppb	0.0648789	ppb	0.00296167	ppb	0	%	0.00315214	ppb
4	2020-10-19 12:05:36	Intensity average	1101	Cl 5ppm	2.02009e+06	cps	16857.4	cps	209483	cps	5440.52	cps	270.336	cps	78943.1	cps	2017.84	cps	134.001	cps	148.334	cps	73.0003	cps	714040	cps	416.674	cps
4	2020-10-19 12:05:36	Concentration average	1201	Cl 5ppm	N/A		N/A		N/A		5.03411	ppm	N/A		N/A		N/A		N/A		N/A		N/A		89.1893	%	N/A
4	2020-10-19 12:05:36	LOD	2002	Cl 5ppm	1.78249	ppb	7.6123	ppb			0.516407	ppm	0.00628757	ppb	0.550228	ppb	0.746501	ppb	0.00790938	ppb	0.0206674	ppb	0.00107498	ppb			0.000692001	ppb
4	2020-10-19 12:05:36	BEC	2003	Cl 5ppm	30.2507	ppb	81.2489	ppb			3.93565	ppm	0.0263227	ppb	6.73072	ppb	6.66169	ppb	0.0638587	ppb	0.0648789	ppb	0.00296167	ppb	0	%	0.00315214	ppb
5	2020-10-19 12:07:30	Intensity average	1101	Cl 10ppm	3.74272e+06	cps	17685.6	cps	233988	cps	8442.19	cps	257.003	cps	76834.3	cps	1929.82	cps	70.0002	cps	206.335	cps	27	cps	1110.05	cps	172.001	cps
5	2020-10-19 12:07:30	Concentration average	1201	Cl 10ppm	N/A		N/A		N/A		9.98295	ppm	N/A		N/A		N/A		N/A		N/A		N/A		0.138654	%	N/A
5	2020-10-19 12:07:30	LOD	2002	Cl 10ppm	1.78249	ppb	7.6123	ppb			0.516407	ppm	0.00628757	ppb	0.550228	ppb	0.746501	ppb	0.00790938	ppb	0.0206674	ppb	0.00107498	ppb			0.000692001	ppb
5	2020-10-19 12:07:30	BEC	2003	Cl 10ppm	30.2507	ppb	81.2489	ppb			3.93565	ppm	0.0263227	ppb	6.73072	ppb	6.66169	ppb	0.0638587	ppb	0.0648789	ppb	0.00296167	ppb	0	%	0.00315214	ppb
6	2020-10-19 12:09:27	Intensity average	1101	Na 5ppm	2.82372e+06	cps	18082.4	cps	242093	cps	2033.17	cps	484.01	cps	66683.6	cps	1679.78	cps	454.342	cps	132.001	cps	72.6669	cps	727477	cps	242.669	cps
6	2020-10-19 12:09:27	Concentration average	1201	Na 5ppm	5883.31	ppb	N/A		N/A		N/A		N/A		N/A		N/A		N/A		N/A		N/A		90.8676	%	N/A
6	2020-10-19 12:09:27	LOD	2002	Na 5ppm	1.78249	ppb	7.6123	ppb			0.516407	ppm	0.00628757	ppb	0.550228	ppb	0.746501	ppb	0.00790938	ppb	0.0206674	ppb	0.00107498	ppb			0.000692001	ppb
6	2020-10-19 12:09:27	BEC	2003	Na 5ppm	30.2507	ppb	81.2489	ppb			3.93565	ppm	0.0263227	ppb	6.73072	ppb	6.66169	ppb	0.0638587	ppb	0.0648789	ppb	0.00296167	ppb	0	%	0.00315214	ppb
7	2020-10-19 12:11:19	Intensity average	1101	Na 10ppm	5.1154e+06	cps	15709.9	cps	202637	cps	1743.12	cps	713.354	cps	55305.5	cps	1392.08	cps	721.354	cps	83.3337	cps	117.001	cps	791295	cps	216.335	cps
7	2020-10-19 12:11:19	Concentration average	1201	Na 10ppm	9817.9	ppb	N/A		N/A		N/A		N/A		N/A		N/A		N/A		N/A		N/A		98.839	%	N/A
7	2020-10-19 12:11:19	LOD	2002	Na 10ppm	1.78249	ppb	7.6123	ppb			0.516407	ppm	0.00628757	ppb	0.550228	ppb	0.746501	ppb	0.00790938	ppb	0.0206674	ppb	0.00107498	ppb			0.000692001	ppb
7	2020-10-19 12:11:19	BEC	2003	Na 10ppm	30.2507	ppb	81.2489	ppb			3.93565	ppm	0.0263227	ppb	6.73072	ppb	6.66169	ppb	0.0638587	ppb	0.0648789	ppb	0.00296167	ppb	0	%	0.00315214	ppb
9	2020-10-19 12:15:07	Intensity average	1101	sample 1	3.7429e+06	cps	91061.5	cps	250695	cps	8720.05	cps	298.337	cps	78353.7	cps	1936.82	cps	3539.5	cps	9081.97	cps	26154.4	cps	743536	cps	4748.57	cps
9	2020-10-19 12:15:07	Concentration average	1201	sample 1	3.81939e+06	ppb	171210	ppb			5220.52	ppm	4.5932	ppb	563.439	ppb	555.322	ppb	114.518	ppb	1630.55	ppb	527.488	ppb	92.8736	%	24.5819	ppb
10	2020-10-19 12:17:01	Intensity average	1101	sample 2	5.34723e+06	cps	109246	cps	253603	cps	11945.7	cps	328.672	cps	75742.9	cps	1912.81	cps	441.008	cps	1970.16	cps	1167.72	cps	704290	cps	1263.73	cps
10	2020-10-19 12:17:01	Concentration average	1201	sample 2	5.76817e+06	ppb	227663	ppb			7879.6	ppm	7.48698	ppb	643.67	ppb	720.949	ppb	-12.6653	ppb	348.397	ppb	23.4521	ppb	87.9714	%	5.77289	ppb
11	2020-10-19 12:18:53	Intensity average	1101	sample 3	4.16425e+06	cps	40462	cps	222379	cps	9313.82	cps	338.338	cps	89226.9	cps	2473.58	cps	17967.6	cps	17154.1	cps	179.001	cps	745878	cps	13801.6	cps
11	2020-10-19 12:18:53	Concentration average	1201	sample 3	4.23844e+06	ppb	53236.6	ppb			5710	ppm	6.92052	ppb	1095.24	ppb	1617.9	ppb	709.275	ppb	3099.38	ppb	2.12811	ppb	93.1662	%	74.2163	ppb
